# The elusive resistome: a global comparison reveals large discrepancies among detection pipelines

**DOI:** 10.64898/2026.05.11.724158

**Authors:** Juan S. Inda-Díaz, Faith Adegoke, Ulrike Löber, Víctor Hugo Jarquín-Díaz, Yiqian Duan, Johan Bengtsson-Palme, Svetlana Ugarcina Perovic, Luis Pedro Coelho

**Author notes:** **Corresponding authors** Correspondence to Luis Pedro Coelho and Juan S. Inda-Díaz.

## Abstract

Identifying antibiotic resistance genes (ARGs) from metagenomic data is critical for studying antimicrobial resistance across microbial communities and pathogens. However, there is no standardized methodology for ARG annotation. Here, we compare ten commonly used ARG detection pipelines by analysing over 270 million prokaryotic genes from the Global Microbial Gene Catalogue across 13 distinct habitats. We observed up to a 45-fold difference in the number of reported ARGs, with a mean Jaccard index of only 16% between pipelines. Pipeline selection profoundly impacted downstream biological interpretations, with drastic changes to estimates of ARG relative abundance and richness, to the characterization of pan- and core-resistomes, and to the class-level composition of the inferred resistome. ARG detection pipelines make different, defensible trade-offs, and no single approach should be treated as authoritative. Therefore, users should justify and communicate choices carefully, as our analyses show that, taken uncritically, the same data can support conflicting biological and ecological interpretations.
