## Supplementary Table 3 for "The elusive resistome: a global comparison reveals large discrepancies among detection pipelines"

	unigene	gene_class	tools	number_tools
1	GMGC10.010_848_602.TETP	tet RPG	DeepARG, fARGene, ABRicate-ARGANNOT, ABRicate-MEGARes, RGI-DIAMOND, ABRicate-CARD, AMRFinderPlus, ABRicate-NCBI, ResFinder, ABRicate-ResFinder	10
2	GMGC10.017_617_900.TETP	tet RPG	DeepARG, fARGene, ABRicate-ARGANNOT, ABRicate-MEGARes, RGI-DIAMOND, ABRicate-CARD, AMRFinderPlus, ABRicate-NCBI, ResFinder, ABRicate-ResFinder	10
3	GMGC10.035_563_666.TETP	tet RPG	DeepARG, fARGene, ABRicate-ARGANNOT, ABRicate-MEGARes, RGI-DIAMOND, ABRicate-CARD, AMRFinderPlus, ABRicate-NCBI, ResFinder, ABRicate-ResFinder	10
4	GMGC10.047_543_335.TETP	tet RPG	DeepARG, fARGene, ABRicate-ARGANNOT, ABRicate-MEGARes, RGI-DIAMOND, ABRicate-CARD, AMRFinderPlus, ABRicate-NCBI, ResFinder, ABRicate-ResFinder	10
5	GMGC10.048_830_583.UNKNOWN	class A beta-lactamase	DeepARG, fARGene, ABRicate-ARGANNOT, ABRicate-MEGARes, RGI-DIAMOND, ABRicate-CARD, AMRFinderPlus, ABRicate-NCBI, ResFinder, ABRicate-ResFinder	10
6	GMGC10.055_638_978.ERMX	erm	DeepARG, fARGene, ABRicate-ARGANNOT, ABRicate-MEGARes, RGI-DIAMOND, ABRicate-CARD, AMRFinderPlus, ABRicate-NCBI, ResFinder, ABRicate-ResFinder	10
7	GMGC10.056_708_425.TETP	tet RPG	DeepARG, fARGene, ABRicate-ARGANNOT, ABRicate-MEGARes, RGI-DIAMOND, ABRicate-CARD, AMRFinderPlus, ABRicate-NCBI, ResFinder, ABRicate-ResFinder	10
8	GMGC10.145_598_553.ERMA	erm	DeepARG, fARGene, ABRicate-ARGANNOT, ABRicate-MEGARes, RGI-DIAMOND, ABRicate-CARD, AMRFinderPlus, ABRicate-NCBI, ResFinder, ABRicate-ResFinder	10
9	GMGC10.145_712_738.ERMX	erm	DeepARG, fARGene, ABRicate-ARGANNOT, ABRicate-MEGARes, RGI-DIAMOND, ABRicate-CARD, AMRFinderPlus, ABRicate-NCBI, ResFinder, ABRicate-ResFinder	10
10	GMGC10.177_106_585.TETP	tet RPG	DeepARG, fARGene, ABRicate-ARGANNOT, ABRicate-MEGARes, RGI-DIAMOND, ABRicate-CARD, AMRFinderPlus, ABRicate-NCBI, ResFinder, ABRicate-ResFinder	10
11	GMGC10.183_678_635.UNKNOWN	erm	DeepARG, fARGene, ABRicate-ARGANNOT, ABRicate-MEGARes, RGI-DIAMOND, ABRicate-CARD, AMRFinderPlus, ABRicate-NCBI, ResFinder, ABRicate-ResFinder	10
12	GMGC10.185_145_879.TETP	tet RPG	DeepARG, fARGene, ABRicate-ARGANNOT, ABRicate-MEGARes, RGI-DIAMOND, ABRicate-CARD, AMRFinderPlus, ABRicate-NCBI, ResFinder, ABRicate-ResFinder	10
13	GMGC10.205_932_196.TETP	tet RPG	DeepARG, fARGene, ABRicate-ARGANNOT, ABRicate-MEGARes, RGI-DIAMOND, ABRicate-CARD, AMRFinderPlus, ABRicate-NCBI, ResFinder, ABRicate-ResFinder	10
14	GMGC10.305_710_746.ERMX	erm	DeepARG, fARGene, ABRicate-ARGANNOT, ABRicate-MEGARes, RGI-DIAMOND, ABRicate-CARD, AMRFinderPlus, ABRicate-NCBI, ResFinder, ABRicate-ResFinder	10
15	GMGC10.205_767_103.UNKNOWN	efflux pump	DeepARG, ABRicate-ARGANNOT, ABRicate-MEGARes, RGI-DIAMOND, ABRicate-CARD, AMRFinderPlus, ABRicate-NCBI, ResFinder, ABRicate-ResFinder	9
16	GMGC10.149_552_502.UNKNOWN	class A beta-lactamase	DeepARG, fARGene, ABRicate-ARGANNOT, ABRicate-MEGARes, ABRicate-CARD, AMRFinderPlus, ABRicate-NCBI, ResFinder, ABRicate-ResFinder	9
17	GMGC10.307_816_071.UNKNOWN	class A beta-lactamase	DeepARG, fARGene, ABRicate-ARGANNOT, ABRicate-MEGARes, ABRicate-CARD, AMRFinderPlus, ABRicate-NCBI, ResFinder, ABRicate-ResFinder	9
18	GMGC10.148_130_721.TETP	tet RPG	fARGene, ABRicate-ARGANNOT, ABRicate-MEGARes, RGI-DIAMOND, ABRicate-CARD, AMRFinderPlus, ABRicate-NCBI, ResFinder, ABRicate-ResFinder	9
19	GMGC10.262_188_026.TETP	tet RPG	fARGene, ABRicate-ARGANNOT, ABRicate-MEGARes, RGI-DIAMOND, ABRicate-CARD, AMRFinderPlus, ABRicate-NCBI, ResFinder, ABRicate-ResFinder	9
20	GMGC10.193_607_690.UNKNOWN	lnu	DeepARG, ABRicate-ARGANNOT, ABRicate-MEGARes, ABRicate-CARD, AMRFinderPlus, ABRicate-NCBI, ResFinder, ABRicate-ResFinder	8
21	GMGC10.052_149_217.UNKNOWN	class A beta-lactamase	fARGene, ABRicate-ARGANNOT, ABRicate-MEGARes, RGI-DIAMOND, ABRicate-CARD, AMRFinderPlus, ABRicate-NCBI	7
22	GMGC10.300_119_847.UNKNOWN	efflux pump	ABRicate-ARGANNOT, ABRicate-MEGARes, RGI-DIAMOND, ABRicate-CARD, AMRFinderPlus, ABRicate-NCBI	6
23	GMGC10.056_523_141.AADK	ant	DeepARG, ABRicate-MEGARes, AMRFinderPlus, ABRicate-NCBI, ResFinder, ABRicate-ResFinder	6
24	GMGC10.184_908_230.FOLA	dfr	ABRicate-ARGANNOT, ABRicate-MEGARes, ABRicate-CARD, AMRFinderPlus, ABRicate-NCBI	5
25	GMGC10.203_374_225.UNKNOWN	lnu	DeepARG, ABRicate-MEGARes, AMRFinderPlus, ABRicate-NCBI	4
26	GMGC10.042_325_272.MDTO	efflux pump	DeepARG, ABRicate-MEGARes, RGI-DIAMOND, ABRicate-CARD	4
27	GMGC10.042_325_475.UNKNOWN	efflux pump	DeepARG, ABRicate-MEGARes, RGI-DIAMOND, ABRicate-CARD	4
28	GMGC10.054_913_987.RPOB	rpoB	DeepARG, RGI-DIAMOND, ABRicate-CARD	3
29	GMGC10.019_849_477.UNKNOWN	class A beta-lactamase	DeepARG, fARGene, AMRFinderPlus	3
30	GMGC10.196_263_137.TETP	tet RPG	fARGene, RGI-DIAMOND, AMRFinderPlus	3
31	GMGC10.266_757_442.TETP	tet RPG	fARGene, RGI-DIAMOND, AMRFinderPlus	3
32	GMGC10.046_928_097.AADK	ant	AMRFinderPlus, ResFinder	2
33	GMGC10.048_070_710.UNKNOWN	van	DeepARG, AMRFinderPlus	2
34	GMGC10.055_519_233.UNKNOWN	class A beta-lactamase	fARGene, AMRFinderPlus	2
35	GMGC10.051_005_459.UNKNOWN	van	ABRicate-ARGANNOT	1
36	GMGC10.051_801_095.DPNA	van	ABRicate-ARGANNOT	1
37	GMGC10.211_021_840.DPNA	van	ABRicate-ARGANNOT	1
38	GMGC10.000_309_883.FOLA	dfr	AMRFinderPlus	1
39	GMGC10.047_344_242.BLAR	beta-lactam modulation resistance	AMRFinderPlus	1
40	GMGC10.048_642_136.UNKNOWN	tet enzyme	AMRFinderPlus	1
41	GMGC10.052_310_023.BLAR	beta-lactam modulation resistance	AMRFinderPlus	1
42	GMGC10.175_538_423.BLAR	beta-lactam modulation resistance	AMRFinderPlus	1
43	GMGC10.181_279_980.BLAR	beta-lactam modulation resistance	AMRFinderPlus	1
44	GMGC10.181_441_512.BLAR	beta-lactam modulation resistance	AMRFinderPlus	1
45	GMGC10.182_940_109.BLAR	beta-lactam modulation resistance	AMRFinderPlus	1
46	GMGC10.189_059_923.BLAR	beta-lactam modulation resistance	AMRFinderPlus	1
47	GMGC10.205_674_003.UNKNOWN	abcF	AMRFinderPlus	1
48	GMGC10.299_314_932.BLAR	beta-lactam modulation resistance	AMRFinderPlus	1
49	GMGC10.309_293_268.BLAR	beta-lactam modulation resistance	AMRFinderPlus	1
50	GMGC10.011_853_563.FSR	efflux pump	DeepARG	1
51	GMGC10.013_765_938.BAES	efflux pump	DeepARG	1
52	GMGC10.019_794_838.UNKNOWN	efflux pump	DeepARG	1
53	GMGC10.019_802_937.RPOB	rpoB	DeepARG	1
54	GMGC10.019_824_394.RPOB	rpoB	DeepARG	1
55	GMGC10.019_886_578.RPOB	rpoB	DeepARG	1
56	GMGC10.019_896_299.RPOB	rpoB	DeepARG	1
57	GMGC10.022_395_742.MRCB	PBP	DeepARG	1
58	GMGC10.032_844_486.RPOB	rpoB	DeepARG	1
59	GMGC10.049_670_962.BCRA	efflux pump	DeepARG	1
60	GMGC10.050_635_699.RPOB	rpoB	DeepARG	1
61	GMGC10.053_179_586.UNKNOWN	abcF	DeepARG	1
62	GMGC10.057_262_221.RPOB	rpoB	DeepARG	1
63	GMGC10.147_143_039.UNKNOWN	target-modifying enzyme	DeepARG	1
64	GMGC10.179_263_265.RPOB	rpoB	DeepARG	1
65	GMGC10.179_642_440.RPOB	rpoB	DeepARG	1
66	GMGC10.179_729_697.VANR	van	DeepARG	1
67	GMGC10.182_176_754.RPOB	rpoB	DeepARG	1
68	GMGC10.182_811_588.UNKNOWN	lnu	DeepARG	1
69	GMGC10.184_920_282.UGD	cell wall charge	DeepARG	1
70	GMGC10.185_307_098.LEBU_0481	van	DeepARG	1
71	GMGC10.195_624_321.RPOB	rpoB	DeepARG	1
72	GMGC10.203_736_638.UNKNOWN	target-modifying enzyme	DeepARG	1
73	GMGC10.204_043_146.BCOA_0505	van	DeepARG	1
74	GMGC10.204_633_849.BCRA	efflux pump	DeepARG	1
75	GMGC10.205_056_391.UNKNOWN	target-modifying enzyme	DeepARG	1
76	GMGC10.205_067_843.RPOB	rpoB	DeepARG	1
77	GMGC10.205_432_249.UNKNOWN	efflux pump	DeepARG	1
78	GMGC10.205_676_919.UNKNOWN	target-modifying enzyme	DeepARG	1
79	GMGC10.207_790_650.BCRA	efflux pump	DeepARG	1
80	GMGC10.208_381_136.FSR	efflux pump	DeepARG	1
81	GMGC10.208_553_487.RPOB	rpoB	DeepARG	1
82	GMGC10.208_844_056.RPOB	rpoB	DeepARG	1
83	GMGC10.211_904_112.BCRA	efflux pump	DeepARG	1
84	GMGC10.212_023_274.LAMB	efflux pump	DeepARG	1
85	GMGC10.264_767_133.BCOA_0505	van	DeepARG	1
86	GMGC10.292_696_343.VANR	van	DeepARG	1
87	GMGC10.293_028_376.RPOB	rpoB	DeepARG	1
88	GMGC10.293_641_379.RPOB	rpoB	DeepARG	1
89	GMGC10.300_224_146.BCRA	efflux pump	DeepARG	1
90	GMGC10.005_960_158.TETP	tet RPG	RGI-DIAMOND	1
91	GMGC10.012_794_801.ALR	van	RGI-DIAMOND	1
92	GMGC10.013_975_157.ALR	van	RGI-DIAMOND	1
93	GMGC10.019_880_976.LMXF	efflux pump	RGI-DIAMOND	1
94	GMGC10.019_893_271.ALR	van	RGI-DIAMOND	1
95	GMGC10.048_502_533.ALR	van	RGI-DIAMOND	1
96	GMGC10.057_403_408.ALR	van	RGI-DIAMOND	1
97	GMGC10.146_519_177.ALR	van	RGI-DIAMOND	1
98	GMGC10.146_878_787.TETP	tet RPG	RGI-DIAMOND	1
99	GMGC10.150_068_290.TETP	tet RPG	RGI-DIAMOND	1
100	GMGC10.150_240_185.TETP	tet RPG	RGI-DIAMOND	1
101	GMGC10.175_219_951.TETP	tet RPG	RGI-DIAMOND	1
102	GMGC10.177_617_527.UNKNOWN	efflux pump	RGI-DIAMOND	1
103	GMGC10.181_516_924.UNKNOWN	van	RGI-DIAMOND	1
104	GMGC10.182_007_857.ALR	van	RGI-DIAMOND	1
105	GMGC10.182_833_853.TETP	tet RPG	RGI-DIAMOND	1
106	GMGC10.184_560_145.LMXF	efflux pump	RGI-DIAMOND	1
107	GMGC10.184_561_895.VANW	van	RGI-DIAMOND	1
108	GMGC10.186_009_920.ALR	van	RGI-DIAMOND	1
109	GMGC10.186_107_901.TRSE	van	RGI-DIAMOND	1
110	GMGC10.202_385_896.TETP	tet RPG	RGI-DIAMOND	1
111	GMGC10.204_315_380.TETP	tet RPG	RGI-DIAMOND	1
112	GMGC10.207_849_338.TETP	tet RPG	RGI-DIAMOND	1
113	GMGC10.208_264_771.TETP	tet RPG	RGI-DIAMOND	1
114	GMGC10.209_431_763.UNKNOWN	efflux pump	RGI-DIAMOND	1
115	GMGC10.210_863_456.TETP	tet RPG	RGI-DIAMOND	1
116	GMGC10.211_270_032.VANW	van	RGI-DIAMOND	1
117	GMGC10.270_190_479.UNKNOWN	van	RGI-DIAMOND	1
118	GMGC10.287_986_499.TETP	tet RPG	RGI-DIAMOND	1
119	GMGC10.288_123_840.TETP	tet RPG	RGI-DIAMOND	1
120	GMGC10.290_948_866.TETP	tet RPG	RGI-DIAMOND	1
121	GMGC10.293_269_912.VANW	van	RGI-DIAMOND	1
122	GMGC10.299_983_538.UNKNOWN	van	RGI-DIAMOND	1
123	GMGC10.304_380_573.ALR	van	RGI-DIAMOND	1
124	GMGC10.304_542_404.ALR	van	RGI-DIAMOND	1
125	GMGC10.305_853_384.LMXF	efflux pump	RGI-DIAMOND	1
126	GMGC10.310_883_462.DDL	van	RGI-DIAMOND	1
127	GMGC10.310_893_436.ALR	van	RGI-DIAMOND	1
128	GMGC10.204_566_899.UNKNOWN	class A beta-lactamase	fARGene	1
129	GMGC10.298_996_870.RSMA	erm	fARGene	1
130	GMGC10.306_142_568.UNKNOWN	class A beta-lactamase	fARGene	1
